# Long-range genomic loci stochastically assemble into hierarchical chromosome structures

**DOI:** 10.1101/2025.02.10.637328

**Authors:** Jingyu Zhang, Siyuan Wang, Simon C Watkins, Jianhua Xing

**Affiliations:** Department of Computational and Systems Biology, University of Pittsburgh; Pittsburgh, PA 15232, USA; Department of Cell Biology, Yale School of Medicine; New Haven, CT 06510, USA; Department of Cell Biology, University of Pittsburgh; Pittsburgh, PA 15232, USA; UPMC-Hillman Cancer Center, University of Pittsburgh; Pittsburgh, PA, USA; Department of Physics and Astronomy, University of Pittsburgh; Pittsburgh, PA 15232, USA

**Keywords:** genome folding, chromatin loop organization, long-range colocalization, chromosome territories, multivalent binding

## Abstract

**Background:** One fundamental yet open question is how eukaryotic chromosomes fold into segregated territories, a process essential for gene transcription and cell fate. While several models describe how chromosomal loops form at shorter scales, the mechanisms governing large-scale (> 100 Mb) chromosome organization remain poorly understood.

**Results:** Through analyzing multiple sequencing- and imaging-based datasets, we identify long-range chromosomal backbone loop structures that span over 100 Mb, extending beyond the reach of several existing DNA loop models. Some long-range loops are stable for at least 10 minutes, as shown by live-cell imaging with sequence-specific CRISPR-dCas9 fluorescent labeling. Biophysical modeling further demonstrates that their formation is driven by a multivalent binding mechanism. Further epigenetic profiling and spatial density analyses indicate that many of the assembly formations are independent of known large-scale nuclear structures.

**Conclusions:** Our findings suggest a redundant, distributed cluster mechanism that ensures chromosomal organization robustness across cell types and against mutations. This mechanism coordinates large-scale chromosome compaction while simultaneously guiding the formation of smaller-scale chromosomal structures, offering a new framework for understanding genome folding and its role in cell identity.
