## Supplementary Table S3 for "Long-range genomic loci stochastically assemble into hierarchical chromosome structures"

### Sheet: TableS3_NC
locus	numbsLRC
1	131
250001	118
500001	55
750001	23
1000001	5
1250001	37
1500001	16
1750001	45
2000001	16
2250001	8
2500001	10
2750001	7
3000001	9
3250001	21
3500001	32
3750001	15
4000001	4
4250001	6
4500001	8
4750001	4
5000001	5
5250001	5
5500001	2
5750001	15
6000001	7
6250001	12
6500001	22
6750001	7
7000001	3
7250001	4
7500001	4
7750001	10
8000001	27
8250001	7
8500001	10
8750001	34
9000001	10
9250001	27
9500001	29
9750001	23
10000001	22
10250001	36
10500001	25
10750001	23
11000001	21
11250001	27
11500001	8
11750001	9
12000001	4
12250001	9
12500001	27
12750001	8
13000001	8
13250001	4
13500001	2
13750001	2
14000001	5
14250001	3
14500001	6
14750001	5
15000001	2
15250001	8
15500001	7
16000001	4
16250001	3
16500001	47
16750001	7
17000001	9
17500001	2
17750001	37
18000001	3
18250001	9
18500001	89
19000001	2
19250001	5
19750001	6
20000001	21
20250001	14
20500001	6
20750001	3
21500001	6
21750001	20
22000001	2
22250001	3
23000001	2
23250001	2
23500001	2
23750001	5
24000001	11
24250001	10
24500001	13
24750001	10
25000001	8
25250001	11
25500001	6
25750001	18
26000001	10
26250001	13
26500001	7
26750001	17
27000001	14
27250001	21
27500001	27
27750001	79
28000001	47
28250001	150
28500001	165
28750001	165
29000001	114
29250001	116
29500001	100
29750001	126
30000001	96
30250001	81
30500001	104
30750001	50
31000001	34
31250001	58
31500001	57
31750001	58
32000001	84
32250001	82
32500001	104
32750001	122
33000001	110
33250001	108
33500001	143
33750001	119
34000001	118
34250001	121
34500001	98
34750001	88
35000001	125
35250001	99
35500001	78
35750001	120
36000001	98
36250001	104
36500001	129
36750001	127
37000001	100
37250001	85
37500001	62
37750001	52
38250001	29
38500001	13
38750001	6
39000001	3
39250001	8
39500001	5
39750001	4
40250001	2
40500001	89
40750001	24
41000001	4
41250001	4
41500001	2
41750001	4
42000001	155
42250001	3
42500001	2
42750001	4
43000001	2
43250001	10
43750001	6
44000001	2
44250001	2
45250001	2
45500001	2
45750001	3
46250001	3
47000001	2
47750001	2
48250001	3
48500001	3
48750001	3
49250001	2
49750001	2
50250001	3
51000001	2
51250001	3
51500001	2
51750001	9
52250001	63
52750001	21
53000001	163
53500001	43
54000001	2
54250001	6
54500001	5
54750001	3
55250001	2
55750001	5
56000001	2
56750001	2
57500001	2
57750001	3
58250001	57
58500001	2
58750001	2
59000001	3
59250001	2
59500001	2
60000001	6
62000001	2
63500001	2
64000001	2
65000001	2
65250001	2
66500001	3
67250001	3
68000001	6
68750001	2
69250001	6
69500001	5
70000001	2
70250001	4
71000001	6
71750001	5
72500001	3
74000001	8
75250001	2
75500001	7
75750001	2
76250001	3
76500001	3
77000001	2
77250001	2
77750001	4
78000001	2
78250001	2
78500001	2
80000001	2
81250001	24
81500001	2
81750001	2
82250001	2
83000001	13
84500001	9
85250001	2
85750001	4
86000001	7
86250001	2
86500001	2
88000001	5
88500001	2
88750001	2
90000001	2
95000001	3
95250001	2
95500001	2
95750001	7
96250001	3
96500001	9
96750001	5
97750001	5
98000001	2
98250001	2
98500001	12
98750001	4
99000001	6
99250001	8
99750001	3
100000001	4
100250001	4
100500001	3
100750001	23
101000001	4
101250001	2
101500001	8
101750001	6
102000001	2
102250001	11
103750001	4
104000001	2
104500001	2
104750001	3
105250001	5
105750001	9
106000001	2
106500001	2
106750001	9
107250001	6
107750001	2
108250001	3
108500001	7
108750001	8
109250001	3
110750001	13
111000001	2
111250001	4
111750001	2
112250001	12
112500001	3
112750001	4
113000001	2
113250001	3
113750001	5
114250001	5
114750001	3
115250001	6
115750001	5
116250001	2
116750001	3
117250001	6
117750001	3
118250001	3
118500001	2
118750001	3
119250001	3
119750001	4
120000001	3
120250001	8
120500001	5
120750001	4
121000001	2
121250001	4
121500001	3
121750001	9
122000001	2
122250001	2
122500001	2
122750001	3
123250001	6
123500001	3
123750001	4
124250001	2
124750001	3
125000001	4
125250001	2
125750001	5
126000001	6
126250001	7
126500001	3
126750001	5
127250001	6
127750001	11
128250001	7
128750001	5
129250001	4
129750001	2
130250001	3
130750001	2
131000001	11
131750001	3
132000001	34
132750001	15
133000001	4
133250001	22
133500001	4
133750001	4
134000001	4
134250001	13
134500001	3
134750001	9
135000001	3
135250001	24
135500001	7
135750001	19
136000001	3
136250001	2
136750001	3
137000001	2
137250001	17
137500001	2
137750001	6
138000001	2
138250001	13
138500001	3
138750001	25
139000001	6
139250001	19
139500001	38
139750001	8
140000001	12
140250001	21
140500001	10
140750001	8
141000001	17
141250001	4
141500001	5
141750001	20
142000001	4
142250001	3
142500001	6
142750001	3
143000001	9
143250001	19
143500001	9
143750001	10
144000001	3
144250001	8
144500001	5
144750001	28
145000001	9
145250001	22
145500001	9
145750001	8
146000001	4
146250001	16
146500001	3
146750001	2
147000001	4
147250001	4
147750001	23
148000001	17
148250001	38
148500001	5
149000001	10
149250001	24
149500001	2
149750001	7
150000001	3
150250001	11
150500001	13
150750001	15
151000001	11
151250001	44
151750001	5
152250001	5
152500001	13
152750001	8
153250001	7
153750001	15
154000001	2
154250001	3
154750001	3
155250001	3
155500001	8
156000001	7
156250001	8
156500001	2
156750001	11
157000001	26
157250001	10
157750001	20
158000001	20
158250001	4
158500001	3
159000001	7
159250001	18
159750001	13
160250001	12
160500001	2
160750001	9
161000001	2
161250001	2
161750001	26
162250001	6
162500001	12
162750001	2
163250001	3
164250001	10
164750001	6
165250001	5
165500001	3
165750001	12
166000001	3
166250001	24
166500001	5
166750001	6
167000001	21
167250001	21
167750001	17
168750001	5
169000001	14
169250001	20
169750001	11
170250001	11
170750001	7
171000001	2
171250001	5
171750001	8
172000001	6
172250001	27
172500001	4
172750001	11
173000001	19
173250001	11
173500001	2
174000001	30
174250001	6
174750001	31
175250001	23
175500001	3
175750001	10
176250001	35
176500001	2
176750001	7
177250001	5
177500001	7
177750001	10
178250001	6
178500001	8
178750001	20
179000001	44
179250001	26
179500001	5
180250001	10
180500001	24
180750001	28
181000001	9
181250001	16
181500001	2
181750001	13
182000001	9
182250001	47
182500001	5
182750001	33
183000001	3
183250001	4
183500001	16
183750001	20
184000001	9
184250001	15
184750001	19
185000001	6
185250001	11
185500001	5
185750001	4
186000001	9
186250001	5
186500001	10
186750001	15
187000001	5
187250001	18
187500001	47
187750001	13
188000001	21
188250001	55
188500001	10
188750001	23
189000001	26
189250001	8
189500001	35
189750001	26
190000001	16
190250001	13
190500001	23
190750001	12
191000001	11
191250001	24
191500001	3
191750001	9
192000001	8
192250001	5
192500001	5
192750001	9
193250001	3
193750001	6
194250001	8
194750001	3
195250001	5
195500001	2
195750001	13
196250001	5
196500001	2
196750001	7
197000001	4
197250001	13
197750001	37
198000001	7
198250001	5
198500001	2
198750001	12
199000001	7
199250001	19
199750001	14
200000001	4
200250001	26
200500001	5
200750001	11
201000001	25
201250001	17
201500001	6
201750001	10
202000001	9
202250001	17
202500001	3
202750001	22
203250001	8
203750001	54
204250001	11
204500001	12
204750001	23
205000001	7
205250001	22
205500001	3
205750001	21
206000001	2
206250001	7
206500001	5
206750001	9
207250001	65
207500001	9
207750001	6
208250001	6
208750001	5
209000001	2
209250001	10
209750001	5
210250001	14
210500001	19
210750001	35
211250001	21
211750001	25
212000001	4
212250001	42
212500001	4
212750001	17
213000001	3
213250001	5
213750001	6
214000001	3
214250001	2
214500001	5
214750001	5
215250001	8
215500001	7
215750001	28
216000001	3
216250001	36
216500001	20
216750001	27
217000001	19
217250001	61
217500001	12
217750001	28
218000001	20
218250001	29
218500001	19
218750001	35
219000001	11
219250001	39
219500001	29
219750001	38
220000001	37
220250001	47
220500001	10
220750001	18
221000001	6
221250001	29
221500001	3
221750001	22
222250001	30
222750001	92
223000001	11
223250001	46
223750001	13
224000001	9
224250001	31
224500001	3
224750001	23
225000001	11
225250001	20
225500001	8
225750001	47
226000001	9
226250001	35
226750001	26
227000001	25
227250001	29
227500001	11
227750001	16
228250001	16
228750001	40
229250001	25
229750001	22
230000001	4
230250001	21
230500001	9
230750001	48
231000001	13
231250001	34
231500001	37
231750001	71
232000001	43
232250001	72
232500001	28
232750001	138
233000001	67
233250001	77
233500001	31
233750001	43
234000001	16
234250001	21
234500001	36
234750001	57
235000001	27
235250001	39
235500001	50
235750001	25
236000001	37
236250001	44
236500001	22
236750001	40
237000001	18
237250001	31
237500001	69
237750001	55
238000001	35
238250001	30
238500001	10
238750001	49
239000001	49
239250001	82
239500001	29
239750001	71
240000001	46
240250001	64
240500001	70
240750001	96
241000001	89
241250001	103
241500001	110
241750001	116
242000001	512
